# A Human Accelerated Region Drives Opposing Heterochronic Changes in Craniofacial and Limb Development

**DOI:** 10.64898/2026.09.08.750211

**Authors:** Yu Ji, Matheo Morales, Marybeth Baumgartner, James P. Noonan

## Abstract

Many human developmental processes proceed over a prolonged timescale compared to other primates, a phenomenon known as heterochrony. Human accelerated regions (HARs), which encode transcriptional enhancers with human-specific activity, have been implicated in the evolution of novel human traits. However, their contributions to changes in developmental timing remain unknown. Using single-nucleus RNA sequencing and developmental trajectory analyses in a genetically humanized mouse model of the HAR *HACNS1*, we show that *HACNS1* drives heterochronic shifts in opposite directions during craniofacial and limb development. In pharyngeal arches, *HACNS1* delays chondrocyte differentiation and the expression of genes involved in cartilage and skeletal maturation. In contrast, in the limb buds, *HACNS1* accelerates chondrogenesis and promotes earlier expression of differentiation-associated genes. Consistent with these transcriptomic shifts, SOX9-expressing pre-cartilaginous domains are more diffuse in the pharyngeal arches, but the condensed domains are expanded in the limb buds. Gene regulatory network inference suggests that *HACNS1*-driven heterochronic shifts are due to changes in the expression of its target gene *Gbx2* and resulting downstream effects on the regulatory networks through which *Gbx2* functions. Our findings demonstrate that a single human-specific gene regulatory change can alter developmental timing, providing a potential mechanism for how uniquely human genetic changes reshaped conserved developmental programs.
