## Supplemental Tables for "A Human Accelerated Region Drives Opposing Heterochronic Changes in Craniofacial and Limb Development": Table S1.xlsx

### Sheet: Legend
Table S1. Sample information and sequencing summary for the snRNA-seq datasets.
Time Point indicates the developmental stage at the time of sampling. Genotype indicates the sample genotype: Human, HACNS1 humanized line; Chimp, chimpanzee ortholog line. Tissue indicates the tissue of origin: FL, forelimb; HL, hindlimb; Md, mandibular process; PA2, pharyngeal arch 2. # Cells After Filtering = the number of nuclei retained after quality control filtering. Mean Reads per Cell in…

### Sheet: Sheet1
Sample ID	Time Point	Genotype	Tissue	# Cells After Filtering	Mean Reads per Cell	Median Genes per Cell	Median Counts per Cell
CFLE9	E9.5	Chimp	FL	9724	3596.85	1928	3172
HFLE9	E9.5	Human	FL	9535	3414.34	1873	2987
CFLE10	E10.5	Chimp	FL	13458	2792.1	1594	2518
HFLE10	E10.5	Human	FL	14593	3077.41	1709	2837
CFLE11	E11.5	Chimp	FL	13452	3318.07	1820	3019
HFLE11	E11.5	Human	FL	12844	2941.79	1664	2658
CFLE12	E12.5	Chimp	FL	6121	5288.68	2401	4847
HFLE12	E12.5	Human	FL	9815	3949.77	2046	3555
CHLE10	E10.5	Chimp	HL	13165	2439.13	1482	2254
HHLE10	E10.5	Human	HL	10139	2860.29	1656	2618
CHLE11	E11.5	Chimp	HL	15083	2479.39	1471	2266
HHLE11	E11.5	Human	HL	11769	3315.49	1874	3046
CHLE12	E12.5	Chimp	HL	5801	4770.9	2179	4173
HHLE12	E12.5	Human	HL	14243	3161	1686	2789
CPAE12	E12.5	Chimp	Md	5028	5729.78	2397	4981.5
HPAE12	E12.5	Human	Md	7234	4570.23	2434	4173
CPA1E9	E9.5	Chimp	Md	8745	3951.09	2075	3366
HPA1E9	E9.5	Human	Md	12296	3435.52	1933	3044
CPA1E10	E10.5	Chimp	Md	8140	4088.58	2175	3617
HPA1E10	E10.5	Human	Md	10004	3796.02	2052	3446
CPA1E11	E11.5	Chimp	Md	9411	3378.63	1804	2954
HPA1E11	E11.5	Human	Md	11329	3322.31	1840	3017
CPA2E9	E9.5	Chimp	PA2	9366	3657.6	2012	3276
HPA2E9	E9.5	Human	PA2	9847	4041.61	2156	3641
CPA2E10	E10.5	Chimp	PA2	8868	2645.18	1469	2215
HPA2E10	E10.5	Human	PA2	4935	4702.2	2363	4198
CPA2E11	E11.5	Chimp	PA2	8595	4040.88	2128	3613
HPA2E11	E11.5	Human	PA2	9433	4268.26	2189	3962
