## Supplemental Tables for "A Human Accelerated Region Drives Opposing Heterochronic Changes in Craniofacial and Limb Development": Table S5.xlsx

### Sheet: Legend
Table S5. Genes exhibiting significant pseudotime shifts along developmental trajectories.
Each data sheet shows the shifted genes between the HACNS1 humanized and chimpanzee ortholog lines for the PA1-C, PA1-O, PA2-C, FL-AC, FL-ZC, FL-SC, HL-AC, HL-ZC, and HL-SC trajectories. Trajectory abbreviations are as follows: PA1-C, mandibular-process chondrocyte; PA1-O, mandibular-process osteoblast; PA2-C, second-pharyngeal-arch chondrocyte; FL-AC, FL-ZC, and FL-SC, forelimb autopod, zeugopod…

### Sheet: PA1-C
gene	waldStat	df	pvalue	module	cluster
Runx2	62.3468	6	1.49952e-11	1	1
Cntn4	123.384	6	0	1	1
Lingo2	126.393	6	0	1	1
Kcnip4	23.2622	6	0.000713245	1	1
a	26.8313	6	0.000155731	1	1
Eya4	88.0472	6	1.11022e-16	1	1
Pcdh7	59.8296	6	4.87436e-11	1	1
Prkg1	60.962	6	2.86928e-11	1	1
Fgf14	13.2301	6	0.0395236	1	1
Pde7b	57.5387	6	1.42113e-10	1	1
Nfia	68.1079	6	9.98535e-13	1	1
Glis1	24.5446	6	0.000414509	1	1
Thsd4	89.5007	6	0	1	1
Abi3bp	40.4478	6	3.71918e-07	1	1
Plagl1	14.7285	6	0.0224766	1	1
Rarb	24.0173	6	0.000518435	1	1
Pcsk5	21.0431	6	0.00180219	1	1
Limch1	19.8509	6	0.00294373	1	1
Ndnf	28.0751	6	9.09496e-05	1	1
Gria1	117.87	6	0	1	1
Samd5	25.0626	6	0.000332456	1	1
Zfhx4	43.9163	6	7.68004e-08	1	1
Scube1	19.5173	6	0.00337364	1	1
Enox1	27.5028	6	0.000116536	1	1
Igfbp5	27.5365	6	0.000114853	1	1
Fhit	13.5527	6	0.0350519	1	1
Bmp6	24.8596	6	0.000362501	1	1
Ptn	35.5935	6	3.30618e-06	1	1
Itga8	35.9892	6	2.77002e-06	1	1
Sgcd	23.1322	6	0.00075339	1	1
Arid5b	47.4414	6	1.52767e-08	1	1
Tmtc1	25.5134	6	0.00027424	1	1
Col1a2	15.9011	6	0.0142949	1	1
Arhgap26	50.8088	6	3.23564e-09	1	1
Ttn	69.4215	6	5.37348e-13	1	1
Vegfc	31.2127	6	2.30857e-05	1	1
Dnm3os	87.6387	6	1.11022e-16	1	1
Cyp7b1	34.5441	6	5.28063e-06	1	1
Cdh11	23.345	6	0.000688795	1	1
Cacna1g	23.4111	6	0.000669857	1	1
Antxr1	17.8354	6	0.00665707	1	1
Firre	18.9993	6	0.00416484	1	1
Col8a1	41.0371	6	2.84732e-07	1	2
Cadm2	82.2162	6	1.22125e-15	1	2
Nlgn1	19.495	6	0.00340438	1	2
Rmst	36.9829	6	1.77448e-06	1	2
Nav3	30.674	6	2.92532e-05	1	2
Cntn6	19.1792	5	0.00177984	1	2
Postn	56.6226	6	2.17823e-10	1	2
Ldlrad4	14.6758	6	0.0229339	1	2
Synpo2	21.3649	6	0.00157716	1	2
Nfib	54.1757	6	6.79905e-10	1	2
Adamtsl3	27.6876	6	0.00010758	1	2
Rora	55.218	6	4.18863e-10	1	2
2610203C20Rik	52.6155	6	1.40221e-09	1	2
Lama2	39.718	6	5.17476e-07	1	2
Gria3	95.5257	6	0	1	2
Cacnb2	43.0579	6	1.13604e-07	1	2
Pgm5	13.6229	6	0.0341448	1	2
Mme	25.6057	6	0.000263616	1	2
Ptprd	26.042	6	0.000218663	1	2
Prkca	23.6923	6	0.000594868	1	2
Nav2	15.7107	6	0.0153941	1	2
Col6a3	22.1346	6	0.0011447	1	2
Slc2a13	38.8582	6	7.63055e-07	1	2
Col5a2	26.4526	6	0.000183314	1	2
Col1a1	18.1084	6	0.005967	1	2
RP24-274B19.1	33.9169	6	6.9805e-06	1	2
Atrnl1	18.3527	6	0.00540869	1	2
Abr	14.6166	5	0.0121325	1	2
Xist	309.905	6	0	2	1
Tom1l2	25.2414	6	0.000308044	2	1
Prtg	78.4647	6	7.43849e-15	2	1
Lin28b	65.1347	6	4.04921e-12	2	1
Lrba	26.4862	6	0.000180679	2	1
Hells	20.7512	6	0.00203327	2	1
Hbb-bh1	95.9798	6	0	2	1
Calm2	16.2906	6	0.0122762	2	1
Rgl1	13.3365	6	0.0379933	2	1
Slc38a1	22.2788	6	0.00107775	2	1
Cecr2	17.045	6	0.00911926	2	1
Mecom	73.6032	6	7.43849e-14	3	1
Ldb2	13.9563	6	0.0301276	3	1
Kctd1	27.6903	6	0.000107457	3	1
Rai14	32.3238	6	1.41435e-05	3	1
Pde4b	25.9971	6	0.000222923	3	1
Tmem108	28.9343	6	6.26041e-05	3	1
Col23a1	15.7508	6	0.0151558	3	1
Zbtb16	21.4407	6	0.00152833	3	1
Fli1	22.9909	6	0.000799528	3	1
Ccnd2	23.8173	6	0.000564248	3	1
Skida1	11.2026	4	0.0243786	3	1
Kcnq1ot1	12.99	6	0.043195	3	1
Lpar1	23.2712	6	0.000710555	3	1
Gm29260	9.6275	4	0.0471924	3	1
Farp1	16.7392	6	0.010291	3	1
Meis2	15.6342	6	0.0158579	3	1
Gap43	31.9218	6	1.68905e-05	3	1
Nrg3	27.9994	6	9.39872e-05	3	2
Grik1	7.78368	2	0.0204078	3	2
Cdh4	15.8245	6	0.0147275	3	2
B130024G19Rik	12.5966	6	0.0499078	3	2
Hmcn1	79.0857	6	5.55112e-15	3	2
Pbx1	17.0688	6	0.00903356	3	2
Ank3	51.2219	6	2.67308e-09	3	2
Zfp608	11.059	2	0.00396805	3	2
Bach2	31.6022	6	1.94471e-05	3	2
St6galnac3	56.0615	6	2.82874e-10	3	2
Clstn2	13.0093	6	0.0428888	4	1
Gm44593	71.0987	6	2.43361e-13	4	1
Bmp5	13.8884	6	0.0309079	4	1
Scaper	31.3619	6	2.16184e-05	4	1
Il1rapl1	24.7582	6	0.000378498	4	1
Cntn5	109.963	6	0	4	1
Mdga2	109.527	6	0	4	1
Tmeff2	30.1762	6	3.63888e-05	4	1
Ntng1	12.8274	6	0.0458599	4	1
Fgf12	29.658	6	4.56511e-05	4	1
Hdac9	82.28	6	1.22125e-15	4	1
Cdh13	27.9525	6	9.59195e-05	4	1
Efemp1	18.9881	6	0.00418381	4	1
Mir99ahg	41.6665	6	2.13967e-07	4	1
Gpm6b	20.2357	6	0.00251412	4	1
Fras1	28.5815	6	7.29931e-05	4	1
A830082K12Rik	55.9289	6	3.00886e-10	4	1
Tcf7l2	26.892	6	0.000151712	4	1
Mmp16	41.1312	6	2.72835e-07	4	1
Fbxl7	39.0148	6	7.10994e-07	4	1
Gmds	27.6429	6	0.000109684	4	1
Dcc	29.3278	6	5.27332e-05	4	1
Sox6	87.3763	6	1.11022e-16	6	1
Wwp2	66.3577	6	2.27762e-12	6	1
Erg	20.6115	6	0.0021539	6	1
2610035D17Rik	18.5885	6	0.0049181	6	1
Mbnl2	16.437	6	0.0115912	6	1
Clcn5	21.1635	6	0.00171452	6	1
Unc5c	105.681	6	0	6	1
Kcnq5	29.6081	6	4.66588e-05	6	1
Fgfr2	37.8679	6	1.19218e-06	6	1
Sox5	40.8538	6	3.09423e-07	6	1
Edil3	36.5405	6	2.16397e-06	6	1
BC006965	22.132	6	0.00114595	6	1
Col11a1	59.4739	6	5.7564e-11	6	1
Plce1	31.933	6	1.68075e-05	6	1
Col2a1	21.6475	6	0.00140244	6	1
Dlc1	16.8891	6	0.00969964	6	1

### Sheet: PA1-O
gene	waldStat	df	pvalue	module	cluster
Cntn4	35.592	2	1.86765e-08	1	1
Cacna2d3	9.85968	3	0.0197974	1	1
Nav3	20.137	2	4.23941e-05	1	1
Adamtsl1	46.2539	6	2.63515e-08	1	1
Angpt1	8.07244	2	0.0176641	1	1
Prkg1	25.0471	6	0.00033466	1	1
Tgfb2	58.7627	6	8.02607e-11	1	1
2700069I18Rik	22.2126	6	0.00110802	1	1
Postn	30.2039	2	2.76254e-07	1	1
Galnt13	14.8567	2	0.000594163	1	1
2610203C20Rik	35.1819	2	2.29275e-08	1	1
Lama2	50.8948	6	3.10955e-09	1	1
Piezo2	54.0669	6	7.1516e-10	1	1
Cacnb2	47.8465	6	1.26808e-08	1	1
Mme	34.1602	6	6.26488e-06	1	1
Igfbp5	13.2491	2	0.00132738	1	1
Bmp6	44.8168	3	1.01203e-09	1	1
Lhfp	15.3181	6	0.0179214	1	1
Arid5b	39.7936	6	5.00091e-07	1	1
Erc2	26.9742	6	0.000146431	1	1
Nav2	15.2468	6	0.0184214	1	1
Col6a3	36.2249	5	8.56345e-07	1	1
Pdzd2	8.65433	2	0.0132049	1	1
Ttn	68.4777	6	8.38773e-13	1	1
Slc2a13	19.7852	6	0.00302402	1	1
Dnm3os	29.1199	2	4.74994e-07	1	1
Col5a2	48.2241	6	1.06583e-08	1	1
Ncoa1	34.5634	6	5.23554e-06	1	1
Grik4	18.7811	6	0.0045497	1	1
Fgfr2	35.5123	6	3.42848e-06	1	1
Prrg1	18.0366	6	0.00614134	1	1
Ppp1r9a	18.9121	6	0.00431473	1	1
Plod2	51.4808	6	2.37134e-09	1	1
Svil	27.0307	6	0.000142905	1	1
Atg10	14.5189	4	0.00581042	1	1
Fbln2	35.0122	6	4.28611e-06	1	1
Fbxl7	41.1195	4	2.53901e-08	1	2
Fat4	51.8852	6	1.96657e-09	1	2
Gm10800	316.471	6	0	1	2
Hecw2	38.8628	6	7.61463e-07	1	2
Eif2s3y	29.444	6	5.01255e-05	1	2
Gmds	28.1084	6	8.96477e-05	1	2
Gm37376	283.555	6	0	1	2
Gm26904	18.5068	6	0.00508296	1	2
Msrb3	18.4822	6	0.00513371	1	2
AC149090.1	241.06	6	0	1	2
Gm26883	67.3638	6	1.41798e-12	1	2
Sparc	32.2883	6	1.43666e-05	1	2
Rn18s-rs5	222.548	6	0	1	2
Ncam2	19.5554	6	0.00332163	2	1
Ntm	19.2567	2	6.58349e-05	2	1
Grik1	18.9152	6	0.00430928	2	1
Csmd3	19.3975	4	0.000656476	2	1
Rbfox1	14.5083	6	0.0244457	2	1
Plcb1	33.418	2	5.53817e-08	2	1
Npas3	43.595	6	8.89295e-08	2	1
Plpp3	17.5875	6	0.00735018	2	1
Mir99ahg	73.0547	6	9.64784e-14	2	1
Gpm6b	26.4906	6	0.000180339	2	1
Cacna2d1	29.3491	6	5.2245e-05	2	1
Pbx1	33.7642	6	7.47053e-06	2	1
Col11a1	52.3567	6	1.58085e-09	2	1
Mmp16	29.8853	3	1.45891e-06	2	1
Gtdc1	21.3243	6	0.00160394	2	1
Parp8	30.8661	6	2.68861e-05	2	1
Malat1	56.9503	6	1.86975e-10	2	1
Zfp36l1	28.6572	6	7.06284e-05	2	1
Stk39	18.4032	6	0.00529983	2	1
Cntn5	88.1974	6	1.11022e-16	2	1
Tenm2	16.8664	6	0.00978707	2	1
Gm44593	64.4963	6	5.46652e-12	2	1
Zfpm2	16.4391	2	0.000269337	2	1
Fam19a2	25.3863	6	0.000289552	2	1
Tmeff2	32.6238	6	1.23861e-05	2	1
Ntng1	15.5016	6	0.0166944	2	1
Mybpc1	31.5155	6	2.02043e-05	2	1
Dab1	41.1515	6	2.70333e-07	2	1
Cdh13	22.8377	6	0.000852706	2	1
Efemp1	16.2775	6	0.0123394	2	1
Tcf7l2	7.84123	2	0.0198289	2	1
Cxcl12	15.5736	6	0.0162351	2	1
Pdgfc	33.4482	6	8.59593e-06	3	1
Gm42418	77.6828	6	1.07692e-14	3	1
Fndc3c1	7.83874	2	0.0198536	3	1
Erdr1	421.862	6	0	3	1
Nhsl2	60.9259	6	2.91814e-11	3	1
Wnt5b	18.8608	6	0.00440533	3	1
Mthfd1l	18.7752	6	0.00456066	3	1
Cdk6	27.5294	6	0.000115204	3	1
Stox2	41.2499	6	2.58528e-07	3	1
Mdn1	15.3958	6	0.017392	3	1
Eno1	29.9536	6	4.01142e-05	3	1
Grk5	17.7783	6	0.00681077	3	1
Rbm8a	17.2816	6	0.0083021	3	1
Lrrc8d	20.3451	6	0.00240355	3	1
Bmpr1b	18.1772	2	0.000112944	5	1
Dlx6os1	12.1428	2	0.00230796	5	1
Col23a1	18.6061	6	0.00488325	5	1
Plxna2	15.1447	3	0.0016971	5	1
Zbtb16	17.3523	3	0.000598082	5	1
Tcf4	12.5913	2	0.00184433	5	1
A830082K12Rik	41.6539	4	1.9677e-08	5	1
Lrig1	16.6524	6	0.0106493	5	1
Ccnd2	41.7921	6	2.02101e-07	5	1
Skida1	12.8446	6	0.0455711	5	1
Lpar1	20.7996	6	0.00199308	5	1
Trps1	13.7846	2	0.00101556	5	1
Grik2	14.784	3	0.00201082	5	1
Flrt2	35.0866	2	2.40459e-08	5	1
Tmem108	24.8589	6	0.000362608	5	1
Cadm1	20.6936	6	0.00208217	5	1
Cttnbp2	27.4136	2	1.11484e-06	5	1
Nr2f2	11.7842	5	0.0378679	5	1
Tenm3	11.0663	3	0.0113725	5	1
Fli1	29.8562	6	4.18612e-05	5	1
Pdgfra	36.2109	6	2.50823e-06	5	1
Lrig3	11.4167	4	0.0222588	5	1
Tnfaip8	14.4581	6	0.024917	5	1
Nbea	15.9085	2	0.000351166	5	1

### Sheet: PA2-C
gene	waldStat	df	pvalue	module	cluster
Adarb2	9.99144	2	0.00676683	1	1
Adgrb3	69.7636	4	2.54e-14	1	1
Clstn2	36.4636	4	2.32e-07	1	1
Eya4	11.4039	2	0.00333938	1	1
Zeb2	40.8065	2	1.38e-09	1	1
Rbfox1	17.9772	4	0.00124683	1	1
Tll1	17.315	3	0.000608758	1	1
Pde1a	80.4037	3	0	1	1
Prdm6	123.6	4	0	1	1
Lin7a	108.361	4	0	1	1
Synpo2	169.921	4	0	1	1
Map1b	47.1357	4	1.43e-09	1	1
Mef2c	23.9402	2	6.33e-06	1	1
Sox5	21.5236	3	8.19e-05	1	1
Hbb-y	45.0236	3	9.15e-10	1	1
Parm1	27.6171	4	1.49e-05	1	1
Dmd	19.5418	3	0.0002112	1	1
Cttnbp2	29.5366	3	1.73e-06	1	1
Rims1	46.2915	4	2.14e-09	1	1
Col5a2	32.6485	4	1.41e-06	1	1
Col1a1	80.0619	4	2.22e-16	1	1
Airn	12.6366	3	0.00549214	1	1
Map2	26.1689	4	2.93e-05	1	1
Gpr137c	33.9586	4	7.6e-07	1	1
Kansl1l	9.56909	4	0.0483468	1	1
Dpysl3	16.7554	3	0.000793499	1	1
Bcl2	26.8059	4	2.18e-05	1	1
Tspan12	45.6083	4	2.97e-09	1	1
Adam19	71.3701	4	1.17e-14	1	1
Fstl1	37.4285	4	1.47e-07	1	1
Fn1	22.4697	3	5.21e-05	1	1
Arhgap28	47.8633	4	1.01e-09	1	1
Ror2	13.0621	3	0.00450428	1	1
Csrp2	18.2831	4	0.00108638	1	1
Fbn1	16.848	3	0.000759462	1	1
Hs6st3	25.7661	4	3.53e-05	1	2
Ctnna2	71.8863	4	9.1e-15	1	2
Mecom	8.32841	2	0.015542	1	2
Kcnb2	50.3762	4	3.01e-10	1	2
Pcdh7	27.9707	3	3.68e-06	1	2
Prkg1	186.821	4	0	1	2
Adamts17	81.9549	4	1.11e-16	1	2
Adamts18	100.755	4	0	1	2
Tnc	51.4213	3	3.98e-11	1	2
Sorbs2	35.1869	4	4.25e-07	1	2
Ldlrad4	17.832	3	0.000476374	1	2
Egfr	66.5435	4	1.22e-13	1	2
Phactr2	12.1192	3	0.00698585	1	2
Npas3	9.72091	3	0.0210938	1	2
Ror1	8.06255	3	0.0447366	1	2
Samd5	70.6945	4	1.62e-14	1	2
Ctnnd2	14.3996	3	0.0024087	1	2
Rerg	43.8349	4	6.94e-09	1	2
Wwp2	8.36754	3	0.0389963	1	2
Gpc6	30.3708	2	2.54e-07	1	2
Lhfp	128.247	4	0	1	2
Col9a1	9.24096	3	0.0262529	1	2
Sdc2	16.2545	3	0.00100558	1	2
Eif2s3y	59.5162	4	3.67e-12	1	2
Samd4	26.1675	4	2.93e-05	1	2
Atrnl1	9.93104	2	0.00697431	1	2
Plod2	17.5527	4	0.00150887	1	2
Daam2	47.4841	3	2.74e-10	1	2
Kank1	20.6498	2	3.28e-05	1	2
Cd63	16.8968	3	0.000742151	1	2
Sparc	91.5551	4	0	1	2
Fndc3b	15.6592	2	0.000397794	1	2
Plcl1	93.4885	4	0	1	2
Klhl29	25.6572	2	2.68e-06	1	2
Ppp1r9a	7.9026	3	0.0480682	1	2
Creb3l2	9.26867	3	0.0259241	1	2
Luzp2	9.25046	2	0.00980142	2	1
Ptprt	20.8264	4	0.000342772	2	1
2700069I18Rik	10.9298	3	0.0121117	2	1
Efna5	14.7188	3	0.00207343	2	1
Lef1	19.415	3	0.000224358	2	1
Ntn1	10.4986	3	0.0147704	2	1
Prrx1	36.6636	3	5.42e-08	2	1
Dclk1	10.1563	3	0.017283	2	1
Pknox2	11.6879	3	0.0085324	2	1
Gm26688	106.886	4	0	2	1
2210408I21Rik	40.5969	2	1.53e-09	2	1
Mertk	10.8172	3	0.0127567	2	1
Mab21l2	10.201	3	0.0169325	2	1
Fancc	25.3675	2	3.1e-06	2	1
Nckap5	10.412	2	0.0054836	2	2
Dpyd	11.4351	3	0.00959138	2	2
Lama2	8.29335	2	0.0158169	2	2
Gpc4	14.152	2	0.000845138	2	2
Stox2	9.23773	3	0.0262915	2	2
Tenm4	6.92178	2	0.0314018	2	2
Plpp3	16.4687	3	0.000908726	2	2
Il17rd	135.965	4	0	2	2
Rab11fip2	41.7572	4	1.87e-08	2	2
Tom1l2	8.44102	3	0.0377245	3	1
Pvt1	11.4086	3	0.00970979	3	1
Eno1	19.2814	3	0.000239108	3	1
Mpp6	36.2809	4	2.53e-07	3	1
Sfxn1	24.9355	4	5.18e-05	3	1
Dkc1	16.7686	3	0.000788544	3	1
Prickle2	7.15746	2	0.0279111	3	1
Hs6st2	60.8706	4	1.9e-12	3	1
Tra2b	38.1396	4	1.05e-07	3	1
Dock4	23.5428	3	3.11e-05	3	1
Mdn1	94.2821	4	0	3	1
Plcl2	82.769	4	0	3	1
Gm26917	55.3298	3	5.84e-12	3	1
Simc1	19.6027	4	0.000598156	3	1
2810417H13Rik	9.92326	3	0.0192298	3	1
Wdr12	42.6731	4	1.21e-08	3	1
Styxl1	10.0556	3	0.0180996	3	2
Cadm1	9.37756	2	0.00919792	3	2
Prtg	11.6665	3	0.00861731	3	2
Fign	23.143	3	3.77e-05	3	2
Igdcc3	19.9349	2	4.69e-05	3	2
Mthfd1l	20.179	3	0.000155845	3	2
Bcat1	22.3369	3	5.55e-05	3	2
Vgll4	29.4506	4	6.33e-06	3	2
Elovl6	17.806	3	0.000482288	3	2
Slc20a2	19.9642	4	0.000507591	3	2
Cenph	44.5031	4	5.04e-09	3	2
Rnf165	52.3163	4	1.18e-10	3	2
Kazn	20.5949	4	0.000380941	3	2
D10Wsu102e	48.9717	4	5.92e-10	3	2
Lin28b	12.2454	2	0.00219255	3	2
Trim71	8.44753	3	0.0376137	3	2
Greb1	17.5153	3	0.000553597	3	2
Prex2	120.643	4	0	3	2
Pdia6	21.5554	4	0.000245673	3	2
Slc38a1	30.7962	4	3.37e-06	3	2
Zfas1	31.0252	4	3.03e-06	3	2
Ahcyl2	62.1651	4	1.02e-12	3	2
Galnt7	43.0783	4	9.97e-09	3	2
Uck2	54.5971	4	3.95e-11	3	2
Rad51b	9.77901	3	0.0205412	3	2
Cecr2	18.6015	3	0.000330487	3	2
C530008M17Rik	145.36	4	0	3	2
Gas5	11.8129	3	0.00805229	3	2
Mat2a	22.1134	4	0.000190265	3	2
Xist	36.8576	3	4.93e-08	4	1
A630012P03Rik	14.0333	3	0.00286021	4	1
Gm14582	38.5122	4	8.78e-08	4	1
Ank3	39.9258	2	2.14e-09	4	1
Tanc1	8.6691	2	0.0131078	4	1
Meis2	17.1997	2	0.000184134	4	1
Ldb2	9.79407	2	0.0074687	4	1
Col26a1	10.9111	2	0.00427259	4	1
Kif23	25.7805	2	2.52e-06	5	1
Kif15	12.2102	3	0.00669684	5	1
Kif4	13.8455	4	0.00780474	5	1
Bora	17.3195	3	0.000607471	5	1
G2e3	40.8282	2	1.36e-09	5	1
Terf1	10.7486	4	0.029539	5	1
Cenpp	104.965	4	0	5	1

### Sheet: FL-AC
gene	waldStat	df	pvalue	module	cluster
Xist	65.2832	3	4.36318e-14	2	1
Pcdh7	25.6711	3	1.11759e-05	2	1
Csgalnact1	8.89334	3	0.0307432	2	1
Samd12	7.97653	2	0.0185318	2	1
B130024G19Rik	19.4545	5	0.00158116	2	1
Erc2	38.353	3	2.37954e-08	2	1
Frmd5	44.3395	3	1.27827e-09	2	1
Slc35f1	9.41254	2	0.00903845	2	1
Adamts6	58.6136	4	5.67235e-12	2	1
Gab2	22.9151	5	0.000350417	2	1
Astn1	15.5035	5	0.00841415	2	1
Utrn	81.9576	3	0	2	1
Srgap1	61.8973	3	2.31148e-13	2	1
Gm26870	11.8691	3	0.0078452	2	1
Mdfic	28.6592	5	2.70436e-05	2	1
Tcf4	36.3917	2	1.25209e-08	2	1
Firre	21.0115	4	0.00031501	2	1
Gab1	106.61	5	0	2	1
AC149090.1	139.015	4	0	2	1
Sesn1	15.1966	5	0.00955467	2	1
Foxp4	8.58218	2	0.01369	2	1
Lrrc8d	16.9224	3	0.000733181	2	1
Rad51b	22.6537	3	4.7682e-05	5	1
Kif20b	44.5151	2	2.15607e-10	5	1
Kif18a	44.3849	2	2.3011e-10	5	1
Hmmr	21.3414	2	2.32147e-05	5	1
C330027C09Rik	9.89075	2	0.00711624	5	1
Sgol1	61.5541	2	4.30767e-14	5	1
G2e3	29.2367	2	4.48063e-07	5	1
Kntc1	38.4065	2	4.57225e-09	5	1
Tpx2	24.4753	3	1.98758e-05	5	1
Racgap1	20.0376	2	4.45535e-05	5	1
Zranb3	22.9319	5	0.000347833	5	1
Polq	28.0187	3	3.59936e-06	5	1
Bub1b	16.5537	3	0.000872956	5	1
Arl6ip1	27.0353	2	1.34699e-06	5	2
Mms22l	12.5599	5	0.0278716	5	2
Neto2	15.4829	4	0.00379765	5	2
Neil3	24.3149	3	2.14705e-05	5	2
Ttk	44.5411	2	2.12823e-10	5	2
Cenpk	9.22624	3	0.0264293	5	2
Zgrf1	14.8562	4	0.00500906	5	2
Pkp4	13.103	2	0.00142799	5	2
Bub1	31.1453	2	1.72541e-07	5	2
Mcph1	25.1247	2	3.50135e-06	5	2
Rad18	29.1278	3	2.10514e-06	5	2

### Sheet: FL-ZC
gene	waldStat	df	pvalue	module	cluster
Kcnq5	18.5162	3	0.00034416	4	1
Runx2	164.957	5	0	4	1
Nav3	48.2106	5	3.2172e-09	4	1
Samd12	6.6045	2	0.0368003	4	1
B130024G19Rik	29.4474	5	1.89418e-05	4	1
March3	46.8251	5	6.16761e-09	4	1
Maf	29.623	5	1.74947e-05	4	1
Gab2	21.3906	5	0.000683329	4	1
Svil	11.1383	4	0.0250531	4	1
Gm26870	13.8726	4	0.00771289	4	1
St8sia2	45.5003	5	1.14782e-08	4	1
Syne1	27.8638	5	3.86996e-05	4	1
Ncoa1	21.7711	4	0.000222583	4	1
Gm10800	15.8474	4	0.00323092	4	1
Gab1	82.995	5	2.22045e-16	4	1
Foxp4	7.43396	2	0.0243073	4	1
Grid2	9.52844	2	0.00852953	6	1
Mgat4c	107.287	5	0	6	1
Clstn2	102.927	2	0	6	1
Pcdh7	7.19406	2	0.027405	6	1
Zcchc16	103.445	5	0	6	1
Fgf14	47.6982	5	4.09311e-09	6	1
Zeb2	53.3375	3	1.55345e-11	6	1
Hs3st3a1	8.97947	2	0.0112236	6	1
Trhde	9.48264	2	0.0087271	6	1
Hs3st3b1	12.9065	2	0.00157538	6	1
Ctnnd2	69.7298	4	2.58682e-14	6	1
Dpf3	68.774	2	1.11022e-15	6	1
Rims1	97.8646	5	0	6	1
P3h2	43.2576	3	2.16976e-09	6	1
Egflam	70.0742	4	2.18714e-14	6	1

### Sheet: FL-SC
gene	waldStat	df	pvalue	module	cluster
Sema3a	14.1031	3	0.00276806	1	1
Dach2	9.91039	4	0.0419645	1	1
Prdm6	23.1778	2	9.26822e-06	1	1
Maml3	13.1609	3	0.00430117	1	1
Ank3	54.1736	3	1.03034e-11	1	1
Erdr1	32.3408	4	1.62957e-06	1	1
Eif2b3	25.1461	4	4.70179e-05	1	1
Mid1	13.248	5	0.0211624	1	1
Hn1	33.9585	4	7.59938e-07	1	1
Klf12	14.4382	3	0.00236554	1	1
BC052040	14.2822	5	0.0139126	1	1
Slc38a4	22.1537	4	0.000186787	1	1
Crabp1	64.3091	4	3.59712e-13	1	1
Ddx26b	11.9722	4	0.0175593	1	1
Dlc1	11.1076	3	0.011158	1	1
Rgl1	90.6487	4	0	1	1
Osbpl6	9.48103	3	0.0235341	1	1
Atp13a3	10.74	2	0.00465408	1	1
BC005561	14.5727	4	0.00567471	1	1
Lnpep	17.1928	4	0.00177311	1	1
Nup153	12.3202	4	0.0151223	1	1
Fzd3	15.9166	5	0.00708632	1	1
Pum3	40.6299	4	3.20641e-08	1	1
Ddx21	11.4186	3	0.00966472	1	1
Pdgfrb	36.434	4	2.35581e-07	1	1
Aatf	30.2116	4	4.43222e-06	1	1
Gen1	38.3717	4	9.39174e-08	1	1
Cdh6	14.0755	3	0.0028042	1	2
Lmx1b	61.3656	5	6.34448e-12	1	2
Lin28b	104.188	3	0	1	2
Fign	97.6914	5	0	1	2
Cpa2	66.9448	2	2.88658e-15	1	2
Tenm3	31.8946	5	6.23374e-06	1	2
Ppp1r9a	18.894	3	0.000287554	1	2
Arhgap26	17.995	3	0.000440896	1	2
Elovl6	14.2244	2	0.00081509	1	2
Gap43	12.8018	3	0.00508539	1	2
Cecr2	110.732	4	0	1	2
Capn6	29.2603	3	1.97435e-06	1	2
Lamb1	13.2539	5	0.0211121	1	2
Bbx	43.5704	5	2.83108e-08	1	2
Basp1	80.0558	4	2.22045e-16	1	2
Zfp462	8.8059	3	0.031986	1	2
D10Wsu102e	68.8599	5	1.7697e-13	1	2
Spata5	37.783	5	4.17146e-07	1	2
Mpp6	19.1724	3	0.000251846	1	2
Itgav	16.2805	5	0.00608711	1	2
Mllt4	40.4418	5	1.21631e-07	1	2
Galnt7	61.6663	5	5.49749e-12	1	2
Bre	12.8674	2	0.00160649	1	2
Eno1	15.564	2	0.000417177	1	2
Fbln1	46.8038	5	6.22963e-09	1	2
Chsy3	36.102	5	9.06222e-07	3	1
Limch1	6.92765	2	0.0313098	3	1
Nrk	6.94336	2	0.0310647	3	1
Ust	66.5854	3	2.29816e-14	3	1
Ptprm	6.51986	2	0.038391	3	1
Pde4dip	6.60313	2	0.0368256	3	1
Srgap1	63.8075	5	1.98042e-12	3	1
Apbb2	64.1718	3	7.53841e-14	3	1
Kif20b	29.0693	3	2.16557e-06	6	1
Kif18a	16.4762	2	0.000264392	6	1
G2e3	17.817	3	0.000479775	6	1
Tpx2	9.9512	4	0.0412578	6	1
Zranb3	21.2488	4	0.000282646	6	1
Polq	25.7513	4	3.55158e-05	6	1
Cep128	41.5801	3	4.92567e-09	6	2
Kif11	12.693	4	0.0128776	6	2
Ect2	24.7344	3	1.75466e-05	6	2
Bub1	26.7955	3	6.498e-06	6	2
Rad18	24.1773	5	0.000200725	6	2
Cenpf	33.172	2	6.2632e-08	6	2
Cenpp	41.0481	5	9.17528e-08	6	2
Dtl	17.4133	5	0.00377911	6	2
Cenpe	24.2514	3	2.21361e-05	6	2
Mki67	15.6293	3	0.00135071	6	2
Arl6ip1	22.1667	3	6.0224e-05	6	2
Aspm	21.467	3	8.41988e-05	6	2
Neto2	13.9537	5	0.0159061	6	2
Kif15	60.0814	2	8.9817e-14	6	2
Smc2	12.1971	5	0.0321844	6	2
Ttk	28.1743	3	3.33857e-06	6	2
Cdca2	22.0434	3	6.38874e-05	6	2
Mcm7	16.4742	4	0.00244459	6	2
Hmmr	10.2496	3	0.0165596	6	2
Zgrf1	12.8477	5	0.0248488	6	2
Mcph1	27.2528	2	1.20817e-06	6	2

### Sheet: HL-AC
gene	waldStat	df	pvalue	module	cluster
Pcdh9	18.506	4	0.000982493	1	1
Col25a1	16.793	3	0.000779493	1	1
Ebf2	19.3487	3	0.000231558	1	1
Kcnd2	20.2105	3	0.000153515	1	1
Hs3st4	87.9736	2	0	1	1
Ebf3	10.7495	2	0.00463219	1	1
Sema3d	125.03	5	0	1	1
Nav3	20.6492	6	0.00212067	1	1
Meg3	8.50734	3	0.0366116	1	1
Sorbs2	166.662	6	0	1	1
Pknox2	39.6956	5	1.72e-07	1	1
Chrdl1	21.7976	2	1.84808e-05	1	1
Cdh4	27.2773	6	0.000128468	1	1
Foxp1	7.97181	3	0.046598	1	1
Palld	57.5047	6	1.44383e-10	1	1
Ncam1	31.8896	6	1.71321e-05	1	1
Mir99ahg	95.5844	6	0	1	1
Pard3b	8.75769	3	0.0326921	1	1
Col11a1	18.902	3	0.000286452	1	1
Pcsk5	18.0939	6	0.00600183	1	1
Hmcn1	9.60187	4	0.0476957	1	1
Adamts19	97.5407	6	0	1	1
Camk2d	28.5255	6	7.47917e-05	1	1
Ptch1	71.2396	6	2.27596e-13	1	1
Gas2	10.2602	3	0.0164794	1	1
Bcl11a	11.6475	3	0.00869358	1	1
Lrba	84.3612	6	4.44089e-16	1	1
Colec12	22.6529	6	0.000921478	1	1
Hivep2	17.7277	6	0.00694991	1	1
Kcnmb4	26.438	4	2.58186e-05	1	1
Lrch1	31.5753	6	1.96791e-05	1	1
Nfib	22.0925	3	6.24047e-05	1	1
Crim1	28.9518	6	6.21277e-05	1	1
Cadm1	8.09414	3	0.0441057	1	1
Dclk1	17.3136	6	0.00819729	1	1
Svil	37.585	6	1.35396e-06	1	1
Peli2	10.1438	4	0.0380744	1	1
Zmiz1	9.35499	3	0.0249251	1	1
Ppm1l	34.2028	6	6.14705e-06	1	1
RP24-274B19.1	17.8427	4	0.00132456	1	1
Inadl	41.7645	6	2.04653e-07	1	1
Fndc3b	154.714	6	0	1	1
Ppp1r9a	7.93658	3	0.0473407	1	1
App	58.8496	6	7.70661e-11	1	1
Cntln	11.5711	5	0.0411619	1	1
Iqgap2	25.6859	6	0.000254719	1	1
Xrcc4	39.1961	6	6.55117e-07	1	1
Gphn	38.4525	6	9.16234e-07	1	1
Atad2	8.61176	3	0.0349239	2	1
Cdh11	6.66526	2	0.035699	2	1
Trim71	33.8095	5	2.5982e-06	2	1
Tnfaip8	26.4831	5	7.19037e-05	2	1
Itgav	12.6904	6	0.0482254	2	1
Col4a1	33.9713	6	6.81371e-06	2	1
Lpar1	7.24457	2	0.0267215	2	1
Sema3a	95.2144	5	0	2	1
Pcdh17	15.3185	6	0.0179189	2	1
Tshz2	19.8182	4	0.000542392	2	1
Msx1	58.1378	3	1.46894e-12	2	1
Fndc3c1	8.9621	3	0.0297991	2	1
Mmp16	11.4275	4	0.0221568	2	1
Usp29	7.31734	2	0.0257668	2	1
Gpc3	8.50726	2	0.0142126	2	1
Irs1	12.9063	6	0.0445489	2	1
Klhdc10	21.6151	6	0.00142146	2	1
Rgl1	12.4115	5	0.0295641	2	1
Mdn1	10.6267	4	0.031096	2	1
Gtf2f2	14.5888	5	0.0122718	2	1
Kdm6a	60.9689	6	2.86002e-11	2	1
Ptn	8.66314	3	0.0341217	3	1
Cox7c	13.1708	5	0.0218294	3	1
Tmem167	24.6957	5	0.000159504	3	1
Nr6a1	12.9865	6	0.0432512	3	1
Atp7a	6.09557	2	0.047464	3	1
Pbx1	80.111	5	7.77156e-16	3	1
Nop56	15.4319	5	0.00866788	3	1
Ranbp1	59.2199	6	6.48215e-11	3	1
Nrip1	14.4192	6	0.025288	3	1
Nasp	24.2764	4	7.03043e-05	3	1
Sec62	11.4364	5	0.0433828	3	1
Nectin3	6.31992	2	0.0424274	3	1
Col23a1	21.0683	6	0.00178346	4	1
Fgf13	17.2558	6	0.00838767	4	1
Jag1	31.1112	6	2.414e-05	4	1
Prickle2	8.31202	3	0.0399847	4	1
Hbb-y	9.75493	2	0.00761629	4	1
Cdk6	22.012	5	0.000520853	4	1
Chn2	16.7288	5	0.00504402	4	1
Ank2	21.5507	3	8.08902e-05	4	1
Cep112	8.37835	3	0.0388065	4	1
Thsd4	11.4578	3	0.0094912	4	1
Plppr1	19.433	3	0.000222446	4	1
Mllt3	8.29661	2	0.0157911	4	1
Nox4	20.3676	6	0.00238148	4	1
Zc3h12b	11.9434	3	0.00757971	4	1
Ranbp17	15.7958	6	0.0148928	4	1
Dach2	6.50198	2	0.0387358	4	2
Ppm1h	12.1662	3	0.00683483	4	2
Ccbe1	10.939	3	0.0120606	4	2
Runx2	17.0703	3	0.000683599	4	2
Sncaip	8.92941	3	0.0302442	4	2
Lhfp	8.66856	3	0.0340381	4	2
Pam	20.8229	3	0.000114581	4	2
Tmem132cos	18.759	3	0.000306633	4	2
Cdh3	9.688	3	0.0214132	4	2
Prr5l	22.9419	4	0.000130055	4	2
Oxr1	14.9003	6	0.0210463	4	2
Rbfox3	15.6736	3	0.00132278	4	2
Col5a2	21.8752	4	0.000212218	4	2
Prrx2	30.2949	3	1.19634e-06	4	2
Wipf1	14.2391	4	0.00656971	4	2
Slit3	9.63691	2	0.00807927	4	2
Elmo1	11.289	3	0.0102616	4	2
Kif26b	12.5406	2	0.00189169	4	2
Grip1	10.992	2	0.00410321	4	2
Arhgap24	22.8319	2	1.10183e-05	4	2
Arhgap26	8.43246	2	0.0147542	4	2
Msi2	9.23731	2	0.00986605	4	2
Ext1	6.2633	2	0.0436456	4	2
Sgip1	16.8921	4	0.00202851	4	2
Smarca2	10.9469	3	0.0120167	4	2
Parp8	16.833	5	0.00482771	4	2
Inpp4b	10.6193	3	0.0139731	4	2
Pdzd2	9.21233	3	0.0265971	4	2
Gm4258	25.0427	6	0.000335295	4	2
Mob3b	14.6822	6	0.0228782	4	2
Uty	210.673	6	0	4	2
Tmsb4x	27.9962	3	3.63868e-06	4	2
Mis18bp1	10.3608	2	0.00562588	5	1
Nusap1	8.76051	2	0.0125221	5	1
Bora	13.8566	2	0.000979682	5	1
Polq	14.2522	4	0.00653228	5	1

### Sheet: HL-ZC
gene	waldStat	df	pvalue	module	cluster
Kcnq5	13.0432	3	0.00454417	1	1
Pcdh15	23.1406	4	0.000118691	1	1
Clstn2	22.6222	4	0.000150641	1	1
Ptprt	14.2208	4	0.00662273	1	1
Mdga2	117.254	6	0	1	1
Rbfox1	68.7354	6	7.43e-13	1	1
Samd12	10.3493	3	0.0158186	1	1
Ust	46.5759	6	2.27e-08	1	1
Pcdh7	79.5374	6	4.44e-15	1	1
Pdzd2	11.4603	2	0.00324664	1	1
Cadps2	22.5453	5	0.00041226	1	1
Spock3	27.1313	6	0.00013683	1	1
Esrrg	32.8971	6	1.1e-05	1	1
Dmd	60.4012	6	3.73e-11	1	1
Lrba	11.8749	3	0.00782434	1	1
Gab2	26.2834	6	0.000197141	1	1
Btbd11	64.9358	2	7.88e-15	1	1
Prkd1	11.1795	4	0.0246194	1	1
Car12	19.4732	2	5.91e-05	1	1
Maml3	33.4868	3	2.54e-07	1	1
Lrch1	18.7345	6	0.00463633	1	1
Plekhg1	10.3476	3	0.0158309	1	1
Bicc1	24.3775	6	0.000445005	1	1
Vps13b	139.842	6	0	1	1
Etl4	38.0384	6	1.1e-06	1	1
Gpr137c	33.5148	2	5.28e-08	1	1
Ppp3ca	7.74003	2	0.020858	1	1
Gm20696	9.45677	3	0.0237957	1	1
Zmiz1	6.70249	2	0.0350408	1	1
Sgip1	33.7044	3	2.29e-07	1	1
Rassf8	44.0541	6	7.21e-08	1	1
Rab28	43.47	5	2.97e-08	1	1
Khdrbs3	13.8893	6	0.0308976	1	1
Smarca1	29.9662	6	3.99e-05	1	1
Rhobtb1	96.679	4	0	1	1
Cntn5	30.3183	6	3.42e-05	1	2
Pcdh9	18.2387	2	0.000109525	1	2
Adarb2	19.7007	4	0.000572113	1	2
Epha3	18.696	2	8.71e-05	1	2
Foxp2	19.4891	3	0.000216575	1	2
Ebf2	18.9492	3	0.000280096	1	2
Tmem178b	76.7038	5	4.11e-15	1	2
Npas3	34.38	3	1.65e-07	1	2
Kcnd2	11.4824	3	0.00938379	1	2
Col8a1	47.7532	5	3.99e-09	1	2
Nrxn1	29.1488	6	5.7e-05	1	2
Sorcs1	47.2321	5	5.09e-09	1	2
Hs6st3	8.79908	2	0.012283	1	2
Lrp1b	29.7971	6	4.3e-05	1	2
Il1rapl1	59.3473	2	1.3e-13	1	2
Kcnma1	9.80469	3	0.0203014	1	2
Sorbs2	15.5385	3	0.00140975	1	2
Nckap5	157.052	5	0	1	2
Runx1t1	12.6065	3	0.00556959	1	2
Flrt2	197.321	6	0	1	2
Hcn1	108.76	6	0	1	2
Hs3st3b1	245.03	6	0	1	2
Dab1	10.0544	4	0.0395213	1	2
Grik2	42.1383	6	1.73e-07	1	2
Adcy2	162.525	6	0	1	2
Gria3	116.164	5	0	1	2
Tmem163	44.4444	5	1.88e-08	1	2
Plcl1	80.9438	2	0	1	2
Magi2	12.3193	3	0.00636583	1	2
Foxp1	25.6463	3	1.13e-05	1	2
Rora	15.0591	2	0.000536971	1	2
Arhgap6	15.0208	5	0.010274	1	2
Fgf13	15.0977	6	0.0195106	1	2
Bcl2	10.7003	3	0.0134617	1	2
Fhit	8.12387	3	0.0435198	1	2
Camk2d	12.0889	5	0.0335899	1	2
2610307P16Rik	6.06691	2	0.0481491	1	2
Ptprm	19.3834	3	0.000227765	1	2
Pdgfd	12.771	3	0.00515904	1	2
Hivep2	33.6461	5	2.8e-06	1	2
Cacnb2	46.4104	6	2.45e-08	1	2
Ell2	14.4172	4	0.00607592	1	2
Slc24a3	44.1047	5	2.21e-08	1	2
Glis1	24.3595	6	0.000448414	1	2
P3h2	34.6713	6	4.99e-06	1	2
Tmem117	139.588	2	0	1	2
Fgfr2	163.962	5	0	1	2
Pam	25.7471	6	0.000248131	1	2
Egflam	30.8207	5	1.02e-05	1	2
Mme	17.5078	6	0.00758742	1	2
Hoxa11os	10.0659	2	0.00651952	1	2
Cacna1d	13.0567	4	0.0110019	1	2
Park2	29.0383	5	2.28e-05	1	2
Peli2	11.8118	2	0.00272337	1	2
Bcas3	9.16121	3	0.0272225	1	2
Slc2a13	71.0082	6	2.54e-13	1	2
Arhgef28	11.7781	3	0.00818343	1	2
Sh3rf1	20.7209	5	0.000914545	1	2
Syne1	21.7134	6	0.00136447	1	2
Fam110b	32.7536	6	1.17e-05	1	2
Arhgef9	50.2411	6	4.21e-09	1	2
Itsn2	14.8657	2	0.000591503	1	2
Mapre2	70.8584	6	2.73e-13	1	2
Tox	27.0076	3	5.87e-06	2	1
Uty	17.2072	2	0.00018344	2	1
Eif2s3y	183.671	6	0	2	1
Utrn	8.20005	3	0.0420533	2	1
Srgap3	10.7738	4	0.0292276	2	1
Ypel2	40.9174	5	9.75e-08	2	1
Col25a1	18.1413	3	0.000411294	2	1
Kctd8	12.998	6	0.0430677	2	1
Wwp2	19.9254	4	0.000516614	2	1
Bnc2	34.0976	2	3.94e-08	2	1
Sema3d	139.634	6	0	2	1
Tgfb2	17.9784	4	0.00124613	2	1
Mkx	21.4862	3	8.34e-05	2	1
Sema6a	73.0292	6	9.76e-14	2	1
Thsd7a	18.8283	2	8.16e-05	2	1
Ldlrad4	20.1086	3	0.00016117	2	1
Pgm5	11.3304	3	0.0100671	2	1
Pde7b	10.945	3	0.0120272	2	1
Erg	34.7218	6	4.88e-06	2	1
Pbx1	11.2181	2	0.00366461	2	1
Limch1	21.1212	3	9.93e-05	2	1
Chst11	93.8723	6	0	2	1
Adamts17	15.6161	3	0.00135912	2	1
Pard3b	21.3466	3	8.92e-05	2	1
Col11a1	122.625	6	0	2	1
Tiam2	9.92568	4	0.0416984	2	1
Gmds	10.9426	4	0.0272164	2	1
Lhfp	6.53503	2	0.0381009	2	1
Prickle2	7.45326	2	0.0240739	2	1
Col9a3	116.931	3	0	2	1
B3galt1	9.9088	3	0.0193575	2	1
Adamts6	13.6648	5	0.0178845	2	1
Zbtb20	11.9627	2	0.00252537	2	1
2610203C20Rik	9.46692	2	0.00879601	2	1
Enox1	9.70012	3	0.021295	2	1
Gm42439	20.5631	3	0.000129726	2	1
Ssbp2	21.6774	2	1.96e-05	2	1
Svil	7.08102	2	0.0289986	2	1
Fndc3b	159.344	2	0	2	1
1110004F10Rik	29.6224	6	4.64e-05	2	1
Ctdspl	70.3352	6	3.49e-13	2	1
Plcb4	12.0787	5	0.0337248	2	1
2610035D17Rik	70.5566	5	7.85e-14	2	2
Col2a1	60.4671	5	9.73e-12	2	2
Mbnl2	122.595	6	0	2	2
Lgr4	42.7112	6	1.33e-07	2	2
Sox9	34.8515	6	4.6e-06	2	2
Sobp	16.6788	5	0.00515101	2	2
Fli1	15.2379	3	0.00162423	2	2
Tmsb4x	56.9154	3	2.68e-12	2	2
Abtb2	14.3097	4	0.00636936	2	2
Sesn3	69.9979	5	1.03e-13	2	2
Flnb	16.3325	4	0.00260393	2	2
2010111I01Rik	32.2298	4	1.72e-06	2	2
Ppfibp1	33.9259	6	6.95e-06	2	2
Sox6	20.1173	3	0.000160504	2	2
Slit2	11.669	5	0.0396162	2	2
Robo2	29.9744	2	3.1e-07	2	2
Inpp4b	11.3883	3	0.00980111	2	2
Vcan	160.955	6	0	2	2
Pknox2	17.3623	3	0.000595276	2	2
Sox5	30.5029	3	1.08e-06	2	2
Mpped2	22.8646	3	4.31e-05	2	2
Erc2	8.67299	3	0.0339699	2	2
Adamts19	19.7492	6	0.00306875	2	2
Slc35f1	26.5271	6	0.00017753	2	2
Frmd5	16.2517	6	0.0124651	2	2
Fbxl7	16.6312	2	0.000244666	2	2
Robo1	47.6474	2	4.5e-11	2	2
Fat4	26.2749	6	0.000197857	2	2
Col9a1	10.6423	4	0.030892	2	2
Plce1	120.699	6	0	2	2
Cacna1c	9.5182	2	0.0085733	2	2
Wwox	16.3235	3	0.000973323	2	2
Hbb-y	11.5478	2	0.00310754	2	2
Phactr2	50.6961	2	9.81e-12	2	2
Dab2	21.931	5	0.000539658	2	2
Gm14582	9.23137	3	0.0263677	2	2
Oxr1	15.1693	6	0.0189798	2	2
Timp3	11.449	3	0.00952983	2	2
Psd3	9.76816	3	0.0206433	2	2
Cpq	11.256	2	0.00359578	2	2
Ntf3	10.8511	3	0.0125589	2	2
Ptprd	13.3799	2	0.00124336	2	2
Ank2	24.4625	3	2e-05	2	2
Mob3b	8.50907	3	0.0365829	2	2
Ppp1r9a	35.7414	3	8.49e-08	2	2
Nox4	11.0787	5	0.0498411	2	2
Ube2e2	19.1261	4	0.000742347	2	2
Kank1	10.1857	4	0.0374126	2	2
Col27a1	77.9354	6	9.55e-15	2	2
Gtdc1	19.8924	3	0.000178688	2	2
Tenm3	10.2627	2	0.00590871	2	2
Cntln	9.42595	3	0.0241324	2	2
Ranbp17	18.8851	5	0.00201918	2	2
Hdac8	9.8662	4	0.0427428	2	2
1700025G04Rik	21	5	0.000810052	2	2
Cep112	11.1066	3	0.0111631	2	2
Magi1	8.54964	2	0.0139145	2	2
Ldb2	10.9279	2	0.00423676	2	2
H2afz	112.689	6	0	3	1
Lig1	14.2417	3	0.00259395	3	1
Ndufa4	57.2733	5	4.44e-11	3	1
Rif1	18.1998	5	0.00270613	3	1
Wbp5	34.0178	6	6.67e-06	3	1
Ncl	80.7227	6	2.55e-15	3	1
Srsf10	29.187	5	2.13e-05	3	1
Pcdh18	26.4436	3	7.7e-06	3	1
Atp13a3	12.9386	6	0.044021	3	1
Acvr2a	38.4813	6	9.04e-07	3	1
Gas5	63.4224	4	5.53e-13	3	1
Shox2	19.8104	3	0.00018581	3	1
Lhx9	32.9145	5	3.91e-06	3	1
Gnl3	158.002	5	0	3	1
Nop56	9.74477	3	0.020865	3	1
Mat2a	13.9809	6	0.0298498	3	1
Taf1d	186.947	4	0	3	1
Igfbp4	17.0571	5	0.00439274	3	1
Dut	16.1226	5	0.00650262	3	1
Col3a1	10.1056	2	0.00639153	4	1
Lmx1b	38.8336	5	2.57e-07	4	1
Lima1	19.717	6	0.0031095	4	1
BC052040	14.9229	5	0.0106968	4	1
Col5a2	26.5114	5	7.1e-05	4	1
Tbc1d5	15.9695	4	0.00306031	4	1
Tbx3	23.1061	2	9.61e-06	4	1
Sema5a	21.0512	2	2.68e-05	4	1
Frem1	46.4246	4	2.01e-09	4	1
Mbnl1	14.6164	3	0.0021756	4	1
Nkain3	11.934	4	0.0178488	4	2
Cped1	9.3738	2	0.00921521	4	2
Bach2	8.1628	2	0.0168838	4	2
Arhgap24	7.00487	2	0.0301239	4	2
Gpc3	11.902	2	0.00260319	4	2
Tnfaip8	13.8008	3	0.00318916	4	2
Plcl2	10.2453	2	0.00596026	4	2
B3glct	13.5971	5	0.0183818	4	2
Smoc1	20.9185	5	0.000839293	4	2
Igf1	19.7421	3	0.000191964	4	2
Klhdc10	8.1196	3	0.0436036	4	2
Man2a1	11.6535	4	0.0201226	4	2
Ppfibp2	36.8081	5	6.54e-07	4	2
Lpar1	12.377	2	0.00205289	4	2
Hn1	24.6146	4	6.01e-05	5
Smc2	30.7052	4	3.52e-06	5

### Sheet: HL-SC
gene	waldStat	df	pvalue	module	cluster
Cntn5	29.5121	6	4.86555e-05	1	1
Pcdh9	14.7314	5	0.0115741	1	1
Grid2	276.481	6	0	1	1
Kcnq5	42.6166	6	1.38897e-07	1	1
Sox6	408.381	6	0	1	1
Il1rapl2	41.4519	6	2.35879e-07	1	1
Cntn4	23.1211	5	0.000320033	1	1
Adarb2	77.8426	6	9.99201e-15	1	1
Bmpr1b	217.117	6	0	1	1
Sulf1	159.16	6	0	1	1
Alcam	17.8318	4	0.00133108	1	1
Sgcz	41.5081	6	2.2993e-07	1	1
Foxp2	250.081	6	0	1	1
Cadm2	46.4174	6	2.4448e-08	1	1
RP23-127M7.1	17.0228	4	0.00191331	1	1
Lsamp	110.968	6	0	1	1
Tox	25.5668	5	0.000108264	1	1
Erbb4	185.773	6	0	1	1
Kcnd2	24.12	6	0.000496378	1	1
Col8a1	29.3271	6	5.27485e-05	1	1
Nrxn1	60.8062	6	3.08648e-11	1	1
Csmd3	51.4916	6	2.35955e-09	1	1
Wwp2	544.426	6	0	1	1
Fgf12	71.7267	6	1.80855e-13	1	1
Galnt13	27.3671	6	0.000123579	1	1
Adamtsl1	322.343	6	0	1	1
Epha7	215.788	6	0	1	1
Sema3d	156.645	6	0	1	1
Adgrl3	235.992	6	0	1	1
Nlgn1	25.8047	6	0.000242087	1	1
Sema3c	442.827	6	0	1	1
Lrp1b	48.4227	6	9.72724e-09	1	1
Tgfb2	110.08	6	0	1	1
Mdga2	49.5304	6	5.83861e-09	1	1
Plxna4	43.511	6	9.24028e-08	1	1
Zfp804b	41.6314	6	2.17411e-07	1	1
Tmeff2	18.2994	6	0.00552597	1	1
Vcan	366.533	6	0	1	1
Il1rapl1	83.5626	6	6.66134e-16	1	1
Smoc2	67.2837	6	1.47249e-12	1	1
Kcnma1	202.111	6	0	1	1
Meg3	310.698	6	0	1	1
Samd12	22.7945	6	0.000868311	1	1
Sorbs2	288.913	6	0	1	1
Tll1	46.0241	6	2.92804e-08	1	1
Sema6a	159.496	6	0	1	1
Nckap5	174.482	6	0	1	1
Khdrbs2	75.7367	6	2.70894e-14	1	1
Cdh10	119.193	6	0	1	1
Ldlrad4	233.398	6	0	1	1
Runx1t1	160.127	6	0	1	1
Pknox2	15.7905	6	0.0149238	1	1
Ust	82.0345	6	1.33227e-15	1	1
Glis3	126.171	6	0	1	1
Pde7b	125.091	6	0	1	1
Pcdh7	50.9678	6	3.00633e-09	1	1
Sned1	167.762	6	0	1	1
Erg	52.0892	6	1.78934e-09	1	1
Hs3st3a1	59.2414	6	6.41744e-11	1	1
Pax9	83.4967	6	6.66134e-16	1	1
Sox5	56.6339	4	1.47645e-11	1	1
Ism1	196.375	6	0	1	1
Dab1	109.635	6	0	1	1
Adcy2	310.906	6	0	1	1
Gria3	53.4065	5	2.77523e-10	1	1
Grin3a	83.0556	6	8.88178e-16	1	1
Cdh4	48.7087	2	2.64873e-11	1	1
Tbx15	25.3485	6	0.000294268	1	1
Adamtsl3	117.386	6	0	1	1
Ltbp1	71.1638	6	2.35922e-13	1	1
Spock3	138.126	6	0	1	1
Ghr	38.1353	6	1.05696e-06	1	1
Magi2	12.0343	5	0.0343211	1	1
Trps1	91.0862	5	0	1	1
Chst11	132.55	6	0	1	1
Foxp1	88.1372	6	1.11022e-16	1	1
Sgcd	49.7221	5	1.57966e-09	1	1
Lin7a	129.326	6	0	1	1
Mpped2	34.5352	6	5.30155e-06	1	1
Palld	129.21	6	0	1	1
Col11a1	359.987	6	0	1	1
Tbx18	42.0504	5	5.75382e-08	1	1
Pde3a	38.3329	2	4.74378e-09	1	1
Jazf1	128.518	6	0	1	1
Fgf13	23.7515	6	0.000580174	1	1
Cdh13	71.5616	6	1.9551e-13	1	1
Bcl2	57.5363	6	1.42269e-10	1	1
Arid5b	18.1708	6	0.00581923	1	1
Slc35f1	88.9202	6	0	1	1
Prdm16	73.7862	6	6.81677e-14	1	1
Atxn1	116.75	6	0	1	1
Rims1	20.1479	6	0.00260643	1	1
Gas2	80.4321	6	2.88658e-15	1	1
Nrk	34.6839	5	1.73978e-06	1	1
Robo1	26.293	4	2.76189e-05	1	1
Map2	16.9304	5	0.00463364	1	1
Lrba	37.7396	5	4.2561e-07	1	1
Fat4	74.4533	6	4.9738e-14	1	1
Tiam2	54.3308	6	6.3266e-10	1	1
Man1a	129.571	6	0	1	1
Gmds	156.507	6	0	1	1
Col9a1	26.0533	6	0.000217609	1	1
Btbd11	17.0464	6	0.0091144	1	1
Plce1	160.088	6	0	1	1
Prkd1	196.828	6	0	1	1
Plagl1	262.756	6	0	1	1
Pdgfd	22.1324	5	0.000494097	1	1
Scn1a	56.9248	6	1.89212e-10	1	1
Cacnb2	47.9879	6	1.18823e-08	1	1
Maml3	48.7062	6	8.53677e-09	1	1
Ctnnd2	71.316	6	2.19602e-13	1	1
Col9a3	321.318	6	0	1	1
B3galt1	41.5672	5	7.20613e-08	1	1
Fgfr2	127.456	6	0	1	1
Boc	99.0745	6	0	1	1
Hbb-y	272.967	6	0	1	1
Adamts6	73.2798	6	8.67084e-14	1	1
Nfib	150.572	6	0	1	1
Prkca	69.5245	6	5.11813e-13	1	1
Egflam	45.9034	6	3.09465e-08	1	1
Cdon	159.297	6	0	1	1
Plekhg1	60.94	6	2.89895e-11	1	1
Samd4	52.0593	4	1.3406e-10	1	1
Vps13b	160.881	6	0	1	1
Phactr2	109.472	6	0	1	1
Itgb8	27.4923	6	0.000117068	1	1
Creb3l2	121.448	6	0	1	1
Dab2	37.056	6	1.71721e-06	1	1
Jph1	53.4884	6	9.35458e-10	1	1
Mirg	67.2815	6	1.47404e-12	1	1
Svil	165.169	6	0	1	1
Cald1	23.3285	6	0.000693611	1	1
Cthrc1	164.075	6	0	1	1
Nedd4l	118.944	6	0	1	1
Psd3	119.326	6	0	1	1
Col9a2	150.942	6	0	1	1
Mcu	61.5458	6	2.18284e-11	1	1
Zmiz1	147.406	6	0	1	1
Klhl29	41.5673	6	2.23833e-07	1	1
Arhgef28	21.4357	6	0.00153152	1	1
Cdkn1c	38.0007	6	1.123e-06	1	1
Smyd3	22.6956	5	0.000385922	1	1
Inadl	24.6324	6	0.00039932	1	1
Fndc3b	245.371	6	0	1	1
Srgap1	35.0123	6	4.28589e-06	1	1
Itpr2	71.1711	6	2.35145e-13	1	1
Col27a1	235.879	6	0	1	1
1110004F10Rik	55.0882	6	4.4493e-10	1	1
Ctdspl	100.78	6	0	1	1
Mpp7	107.193	6	0	1	1
Lrrc16a	53.0316	6	1.15621e-09	1	1
Synpo	55.8155	6	3.17201e-10	1	1
Sparc	135.867	6	0	1	1
Airn	77.8388	6	9.99201e-15	1	1
C430049B03Rik	55.9585	6	2.96776e-10	1	1
Wsb1	75.9708	6	2.42029e-14	1	1
Clstn2	17.2577	6	0.00838138	2	1
Sema3a	30.63	6	2.98229e-05	2	1
Ptprt	13.1252	6	0.0410906	2	1
Gpc6	25.0611	4	4.89076e-05	2	1
Cacna2d1	38.7446	6	8.03188e-07	2	1
Adamts17	26.4013	6	0.000187399	2	1
Arhgap6	17.811	6	0.00672231	2	1
Thsd4	34.0302	6	6.63762e-06	2	1
Fbxl7	28.1139	5	3.45798e-05	2	1
Sema5a	30.3623	6	3.35387e-05	2	1
Plxdc2	20.6467	4	0.000372055	2	1
Efna5	84.2688	6	4.44089e-16	2	1
Mmp16	34.0683	6	6.52601e-06	2	1
Kctd1	29.6566	6	4.56783e-05	2	1
Cacna1d	35.1979	6	3.94517e-06	2	1
Bcas3	20.1936	6	0.00255801	2	1
Sgip1	38.8881	4	7.34738e-08	2	1
Ank2	32.4627	6	1.33009e-05	2	1
Ube2e2	32.82	6	1.13559e-05	2	1
Gtdc1	24.4599	5	0.000177098	2	1
Gm16070	12.8549	5	0.0247771	2	1
Ranbp17	21.4801	6	0.00150349	2	1
Tbc1d5	17.3211	6	0.00817294	2	1
Hdac8	16.2662	6	0.0123942	2	1
Xrcc4	17.2683	6	0.00834623	2	1
Gphn	25.0781	6	0.000330272	2	1
Plcb1	11.6271	5	0.0402706	2	1
Ncam1	14.1029	5	0.0149691	2	1
Dph6	16.7855	6	0.0101048	2	1
Hpse2	26.7165	6	0.000163626	2	2
Zfp804a	16.1447	6	0.0129981	2	2
Dkk2	56.9587	6	1.86244e-10	2	2
Slit2	32.4491	6	1.33812e-05	2	2
Epha3	13.0747	6	0.0418645	2	2
Tbx3os1	15.0003	4	0.00470067	2	2
Hs6st3	17.017	6	0.0092211	2	2
A930011G23Rik	38.0375	6	1.10458e-06	2	2
Mkx	36.4678	6	2.23559e-06	2	2
Tshz2	32.8639	6	1.11376e-05	2	2
Tenm4	28.06	4	1.21283e-05	2	2
Ldb2	21.5834	4	0.000242552	2	2
Zfhx3	78.2261	5	1.9984e-15	2	2
Pard3b	29.6552	5	1.72416e-05	2	2
Erc2	15.279	6	0.0181943	2	2
2610307P16Rik	52.9669	5	3.41632e-10	2	2
Ank3	64.9739	5	1.13476e-12	2	2
Celf2	35.1361	6	4.05557e-06	2	2
Tshz1	11.8452	3	0.0079328	2	2
Itga8	23.5926	6	0.000620461	2	2
Prickle2	56.1129	4	1.89878e-11	2	2
Rbms3	28.6369	4	9.26395e-06	2	2
Large	13.5227	6	0.0354468	2	2
Zbtb20	32.638	4	1.41669e-06	2	2
5730522E02Rik	32.5976	5	4.52324e-06	2	2
Enox1	15.0487	6	0.0198815	2	2
Gm42439	28.6488	5	2.71719e-05	2	2
Mcc	19.0432	6	0.00409121	2	2
Klf12	42.4645	4	1.33637e-08	2	2
Ppp1r9a	29.2727	5	2.04988e-05	2	2
Tln2	14.7194	5	0.011631	2	2
Cep112	11.6845	5	0.0393769	2	2
Plcb4	12.6319	6	0.0492676	2	2
Ebf1	51.1158	5	8.18911e-10	2	2
Col25a1	50.859	6	3.16132e-09	2	2
Unc5c	46.3927	6	2.47261e-08	2	2
Ebf2	41.0635	6	2.81346e-07	2	2
Npas3	36.3174	5	8.20591e-07	2	2
Robo2	35.1197	5	1.42414e-06	2	2
Ebf3	40.4722	6	3.67843e-07	2	2
Ntm	28.9671	6	6.17165e-05	2	2
Tmtc2	19.9649	4	0.00050743	2	2
Nav3	16.8012	6	0.0100423	2	2
Bmper	16.5376	6	0.0111417	2	2
Eya4	51.9702	6	1.89074e-09	2	2
2700069I18Rik	37.7936	6	1.2327e-06	2	2
Edil3	13.9912	6	0.0297348	2	2
Zfhx4	101.187	6	0	2	2
Col23a1	14.2006	4	0.00668147	2	2
Limch1	44.48	6	5.93665e-08	2	2
Slc8a1	50.3684	5	1.16494e-09	2	2
Mir99ahg	53.1458	6	1.0966e-09	2	2
Rora	11.1717	4	0.0247008	2	2
Pcsk5	20.9792	5	0.00081743	2	2
Shox2	35.0472	4	4.54276e-07	2	2
Adamts19	15.1727	6	0.018955	2	2
Tbx3	66.9852	5	4.33986e-13	2	2
Camk2d	36.4541	6	2.24932e-06	2	2
Tgfbr3	23.9165	6	0.000541048	2	2
Naaladl2	27.4263	6	0.000120456	2	2
Spats2l	17.4982	6	0.00761658	2	2
Macrod2	33.86	6	7.15943e-06	2	2
Lhfp	26.2124	6	0.000203242	2	2
Cacna1c	22.2162	4	0.000181508	2	2
Csrnp3	43.8886	4	6.76684e-09	2	2
Gm14582	23.0465	5	0.000330723	2	2
Ssbp2	47.13	5	5.34507e-09	2	2
Setbp1	41.2607	5	8.31094e-08	2	2
Stxbp6	13.5297	6	0.035354	2	2
Tcf7l1	18.6519	6	0.00479383	2	2
Cpq	11.2323	5	0.0469632	2	2
Ntf3	31.5239	6	2.01296e-05	2	2
Tcf4	88.1902	4	0	2	2
St6galnac3	24.9589	4	5.12751e-05	2	2
Rsrc1	15.6421	4	0.00353899	2	2
Gulp1	26.079	4	3.05044e-05	2	2
Syne1	22.9518	2	1.03771e-05	2	2
Frmd4a	55.257	6	4.11331e-10	2	2
Magi1	26.7821	4	2.20002e-05	2	2
Prkce	15.6506	4	0.00352569	2	2
Nfia	76.4575	6	1.92069e-14	3	1
Rarb	29.6112	6	4.65956e-05	3	1
Nhs	104.554	6	0	3	1
Sncaip	40.8247	6	3.13522e-07	3	1
Bcl11a	25.9324	6	0.000229187	3	1
Pde4d	49.1523	4	5.4268e-10	3	1
Lmx1b	43.6503	6	8.67149e-08	3	1
Bach2	116.156	6	0	3	1
Peg3	22.8517	6	0.000847687	3	1
Id2	61.5281	6	2.20092e-11	3	1
Prex2	76.2632	5	5.10703e-15	3	1
Tmem132cos	9.90635	3	0.0193792	3	1
Igf2	20.1273	6	0.00262851	3	1
Greb1l	22.6513	6	0.000922101	3	1
Usp29	49.525	6	5.85313e-09	3	1
Gpc3	64.1058	4	3.97016e-13	3	1
A630012P03Rik	44.7948	6	5.14081e-08	3	1
Dock4	12.9211	5	0.0241293	3	1
Wnt5b	12.6467	6	0.0490029	3	1
Tbx4	19.1618	6	0.00389892	3	1
Dennd5b	15.8962	6	0.014322	3	1
Wdr76	12.8498	6	0.0454844	3	1
Col5a2	26.4142	6	0.000186364	3	1
Smc2	15.7596	6	0.0151039	3	1
Cenpk	39.3241	6	6.18309e-07	3	1
Itpr1	40.7045	6	3.31084e-07	3	1
Gtf2f2	38.275	6	9.92521e-07	3	1
Gas5	164.153	6	0	4	1
Pdia6	30.7119	6	2.87697e-05	4	1
Hbb-bh1	256.014	6	0	4	1
Snhg1	32.1467	6	1.52944e-05	4	1
Rack1	16.084	6	0.0133102	4	1
H2afz	113.935	6	0	4	1
Taf1d	230.906	6	0	4	1
Sub1	35.6869	6	3.17102e-06	4	1
Gm20388	13.5319	6	0.0353257	4	1
1110038B12Rik	35.7758	6	3.04745e-06	4	1
Hmgcr	58.0521	6	1.11839e-10	4	1
Ubb	15.8235	6	0.014733	4	1
Ddx3x	16.9656	6	0.00941065	4	1
Hk2	59.7444	6	5.07261e-11	4	1
Calm2	22.4102	6	0.00102011	4	1
Gja1	40.6769	6	3.35255e-07	4	1
Rbm8a	44.0891	6	7.09721e-08	4	1
Mex3c	17.9401	6	0.00638372	4	1
Eif3a	16.6456	6	0.010678	4	1
Nr6a1os	16.8953	6	0.0096758	4	1
Mapk1ip1l	36.4119	6	2.29231e-06	4	1
Sumo1	16.456	6	0.0115047	4	1
Lman1	22.7282	6	0.000892809	4	1
Topbp1	14.3259	6	0.0262006	4	1
Vgll4	21.1298	6	0.00173862	4	1
Fam208b	12.1124	5	0.0332791	4	1
Mest	25.9376	6	0.000228682	4	2
Bbs9	14.5812	6	0.0237765	4	2
Ptch1	15.3474	6	0.0177201	4	2
Scd2	32.9411	6	1.0763e-05	4	2
Zfp608	34.1626	2	3.81672e-08	4	2
Mki67	22.6762	6	0.000912499	4	2
Fbxl20	26.6944	6	0.000165191	4	2
Nrip1	12.9749	6	0.043437	4	2
Rtn4	25.0063	6	0.000340545	4	2
Maged1	17.494	4	0.00154916	4	2
Snrpf	111.542	6	0	4	2
Hoxa10	26.4431	6	0.000184059	4	2
Hba-x	125.091	6	0	4	2
Sox4	15.0832	6	0.0196193	4	2
Pitx1	13.0219	6	0.04269	4	2
Tmem167	21.4169	2	2.23547e-05	4	2
Eif5	29.5406	6	4.80544e-05	4	2
Sms	47.7255	6	1.34061e-08	4	2
Tmem2	9.17306	2	0.0101881	4	2
Top2a	24.4258	5	0.000179798	5	1
Aspm	29.0749	5	2.24157e-05	5	1
Casc5	19.9611	6	0.00281385	5	1
Bora	26.7219	6	0.000163249	5	1
Cenpa	28.3613	6	8.03266e-05	5	1
Tpx2	39.8284	6	4.92287e-07	5	1
Nusap1	15.3356	5	0.0090208	5	1
Kif11	13.395	5	0.0199457	5	1
Cep128	20.981	6	0.00184909	5	1
Sgol1	41.022	6	2.86687e-07	5	1
Hjurp	33.7296	6	7.58641e-06	5	1
Bub1	19.3182	6	0.00365872	5	1
Ckap5	15.5532	4	0.00368129	5	1
Cenpf	13.794	4	0.0079824	5	1
Cenpe	23.6897	6	0.000595525	5	1
Diaph3	15.5768	4	0.00364291	5	1
Arl6ip1	34.5575	6	5.24916e-06	5	1
Efcab11	18.7603	5	0.00213007	5	1
Rad51b	14.8688	6	0.0213017	5	1
Prc1	14.4653	6	0.0248491	5	1
Hmmr	12.3147	5	0.0307208	5	1
Cdca2	17.0256	5	0.00445155	5	1
Ect2	16.1021	5	0.00655853	5	1
Smc4	38.334	6	9.6651e-07	5	1
Kif4	21.2009	6	0.00168816	5	1
G2e3	18.4499	6	0.00520095	5	1
