## Supplemental Tables for "A Human Accelerated Region Drives Opposing Heterochronic Changes in Craniofacial and Limb Development": Table S8.xlsx

### Sheet: Legend
Table S8. Gene Ontology enrichment analysis of tissue-specific Gbx2 target genes
Summarizing significantly enriched Gene Ontology (GO) terms identified for tissue-specific Gbx2 target genes. The Limb and PA sheets contain GO enrichment results for Gbx2 target-gene sets from the limb and pharyngeal-arch analyses, respectively. Only GO terms with p.adjust < 0.05 are reported. ID and Description indicate the GO accession and term name, respectively. ID and Description indicate t…

### Sheet: Limb
ID	Description	GeneRatio	BgRatio	pvalue	p.adjust	qvalue	geneID	Count
GO:0048598	embryonic morphogenesis	14/48	435/10174	7.04577e-09	8.29992e-06	7.02352e-06	Hoxa11/Hoxa9/Cyp26b1/Frzb/Zic5/Mycn/Hoxa10/Msx1/Tcf7l2/Zic2/Hoxc4/Tbx18/Tbx15/Mecom	14
GO:0048562	embryonic organ morphogenesis	1948-09-01	197/10174	2.78301e-07	0.000131447	0.000111232	Hoxa11/Hoxa9/Frzb/Mycn/Msx1/Tcf7l2/Hoxc4/Tbx18/Tbx15	9
GO:0035107	appendage morphogenesis	1948-08-01	151/10174	4.46338e-07	0.000131447	0.000111232	Hoxa11/Sall3/Hoxa9/Cyp26b1/Mycn/Hoxa10/Msx1/Mecom	8
GO:0035108	limb morphogenesis	1948-08-01	151/10174	4.46338e-07	0.000131447	0.000111232	Hoxa11/Sall3/Hoxa9/Cyp26b1/Mycn/Hoxa10/Msx1/Mecom	8
GO:0035136	forelimb morphogenesis	1948-05-01	39/10174	9.6352e-07	0.000171991	0.000145541	Hoxa11/Sall3/Hoxa9/Msx1/Mecom	5
GO:0048736	appendage development	1948-08-01	169/10174	1.05253e-06	0.000171991	0.000145541	Hoxa11/Sall3/Hoxa9/Cyp26b1/Mycn/Hoxa10/Msx1/Mecom	8
GO:0060173	limb development	1948-08-01	169/10174	1.05253e-06	0.000171991	0.000145541	Hoxa11/Sall3/Hoxa9/Cyp26b1/Mycn/Hoxa10/Msx1/Mecom	8
GO:0030326	embryonic limb morphogenesis	1948-07-01	120/10174	1.31402e-06	0.000171991	0.000145541	Hoxa11/Hoxa9/Cyp26b1/Mycn/Hoxa10/Msx1/Mecom	7
GO:0035113	embryonic appendage morphogenesis	1948-07-01	120/10174	1.31402e-06	0.000171991	0.000145541	Hoxa11/Hoxa9/Cyp26b1/Mycn/Hoxa10/Msx1/Mecom	7
GO:0009954	proximal/distal pattern formation	1948-04-01	22/10174	2.99726e-06	0.000353077	0.000298779	Hoxa11/Hoxa9/Cyp26b1/Hoxa10	4
GO:0045165	cell fate commitment	1948-07-01	147/10174	5.10967e-06	0.000547199	0.000463049	Hoxa11/Cyp26b1/Ebf2/Tcf7l2/Tfap2c/Tbx18/Tbx15	7
GO:0001501	skeletal system development	1948-10-01	362/10174	5.61406e-06	0.000551114	0.000466361	Hoxa11/Hoxa9/Cyp26b1/Frzb/Usp1/Mycn/Hoxa10/Msx1/Hoxc4/Tbx15	10
GO:0090287	regulation of cellular response to growth factor stimulus	1948-08-01	221/10174	7.79698e-06	0.000706526	0.000597873	Cdh3/Msx1/Tcf7l2/Sh3glb1/Peg10/Spred1/Prdm16/Grb10	8
GO:0035115	embryonic forelimb morphogenesis	1948-04-01	29/10174	9.49872e-06	0.00079925	0.000676338	Hoxa11/Hoxa9/Msx1/Mecom	4
GO:0048705	skeletal system morphogenesis	1948-07-01	174/10174	1.54629e-05	0.00121435	0.0010276	Hoxa11/Hoxa9/Cyp26b1/Mycn/Msx1/Hoxc4/Tbx15	7
GO:0048568	embryonic organ development	1948-09-01	324/10174	1.68971e-05	0.00124405	0.00105274	Hoxa11/Hoxa9/Frzb/Mycn/Msx1/Tcf7l2/Hoxc4/Tbx18/Tbx15	9
GO:0003002	regionalization	1948-08-01	250/10174	1.91555e-05	0.00128339	0.00108603	Hoxa11/Hoxa9/Cyp26b1/Hoxa10/Msx1/Zic2/Hoxc4/Tbx18	8
GO:0048762	mesenchymal cell differentiation	1948-07-01	182/10174	2.06999e-05	0.00128339	0.00108603	Frzb/Zic5/Jag1/Msx1/Tcf7l2/Zic2/Spred1	7
GO:0048863	stem cell differentiation	1948-07-01	182/10174	2.06999e-05	0.00128339	0.00108603	Frzb/Zic5/Jag1/Msx1/Tfap2c/Zic2/Tbx18	7
GO:0048704	embryonic skeletal system morphogenesis	1948-05-01	75/10174	2.54397e-05	0.0014412	0.00121957	Hoxa11/Hoxa9/Mycn/Hoxc4/Tbx15	5
GO:0030857	negative regulation of epithelial cell differentiation	1948-04-01	37/10174	2.56921e-05	0.0014412	0.00121957	Frzb/Jag1/Msx1/Spred1	4
GO:0048729	tissue morphogenesis	1948-10-01	447/10174	3.5245e-05	0.00186114	0.00157493	Hoxa11/Frzb/Zic5/Jag1/Mycn/Msx1/Kif26b/Tfap2c/Zic2/Tbx18	10
GO:0007389	pattern specification process	1948-08-01	274/10174	3.70023e-05	0.00186114	0.00157493	Hoxa11/Hoxa9/Cyp26b1/Hoxa10/Msx1/Zic2/Hoxc4/Tbx18	8
GO:0009952	anterior/posterior pattern specification	1948-06-01	135/10174	3.79181e-05	0.00186114	0.00157493	Hoxa11/Hoxa9/Hoxa10/Msx1/Hoxc4/Tbx18	6
GO:0060485	mesenchyme development	1948-07-01	213/10174	5.67224e-05	0.00267276	0.00226173	Frzb/Zic5/Jag1/Msx1/Tcf7l2/Zic2/Spred1	7
GO:0007423	sensory organ development	1948-09-01	380/10174	5.9239e-05	0.00268398	0.00227123	Cyp26b1/Frzb/Foxp2/Jag1/Mycn/Msx1/Tbx18/Spred1/Prdm16	9
GO:0010463	mesenchymal cell proliferation	1948-04-01	46/10174	6.15348e-05	0.00268474	0.00227187	Foxp2/Mycn/Msx1/Tbx18	4
GO:0030856	regulation of epithelial cell differentiation	1948-05-01	91/10174	6.47877e-05	0.00272571	0.00230654	Frzb/Jag1/Mycn/Msx1/Spred1	5
GO:0002009	morphogenesis of an epithelium	1948-09-01	388/10174	6.96079e-05	0.00282752	0.00239269	Hoxa11/Frzb/Zic5/Jag1/Mycn/Kif26b/Tfap2c/Zic2/Tbx18	9
GO:0060065	uterus development	1948-03-01	18/10174	7.65261e-05	0.00296335	0.00250763	Hoxa11/Hoxa9/Hoxa10	3
GO:0141091	transforming growth factor beta receptor superfamily signaling pathway	1948-07-01	224/10174	7.79829e-05	0.00296335	0.00250763	Cdh3/Msx1/Tcf7l2/Zic2/Peg10/Spred1/Prdm16	7
GO:0045598	regulation of fat cell differentiation	1948-05-01	97/10174	8.79049e-05	0.003236	0.00273835	Frzb/Jag1/Tcf7l2/Prdm16/Mecom	5
GO:0090101	negative regulation of transmembrane receptor protein serine/threonine kinase signaling pathway	1948-05-01	98/10174	9.23052e-05	0.00329502	0.00278829	Cdh3/Tcf7l2/Peg10/Spred1/Prdm16	5
GO:0048706	embryonic skeletal system development	1948-05-01	99/10174	9.68732e-05	0.00335637	0.00284021	Hoxa11/Hoxa9/Mycn/Hoxc4/Tbx15	5
GO:0009913	epidermal cell differentiation	1948-05-01	103/10174	0.00011691	0.0039323	0.00332758	Cyp26b1/Jag1/Mycn/Cdh3/Tfap2c	5
GO:0007178	transmembrane receptor protein serine/threonine kinase signaling pathway	1948-07-01	240/10174	0.000120172	0.0039323	0.00332758	Cdh3/Msx1/Tcf7l2/Zic2/Peg10/Spred1/Prdm16	7
GO:0090092	regulation of transmembrane receptor protein serine/threonine kinase signaling pathway	1948-06-01	173/10174	0.00015045	0.00478999	0.00405337	Cdh3/Msx1/Tcf7l2/Peg10/Spred1/Prdm16	6
GO:0045444	fat cell differentiation	1948-06-01	176/10174	0.00016528	0.00512369	0.00433574	Frzb/Ebf2/Jag1/Tcf7l2/Prdm16/Mecom	6
GO:0071363	cellular response to growth factor stimulus	1948-09-01	443/10174	0.000191245	0.00577659	0.00488824	Flrt2/Cdh3/Msx1/Tcf7l2/Sh3glb1/Peg10/Spred1/Prdm16/Grb10	9
GO:1901798	positive regulation of signal transduction by p53 class mediator	1948-03-01	25/10174	0.000210751	0.00620661	0.00525213	Msx1/Sh3glb1/Spred1	3
GO:0030855	epithelial cell differentiation	1948-08-01	354/10174	0.000221438	0.00636229	0.00538387	Cyp26b1/Frzb/Jag1/Mycn/Cdh3/Msx1/Tfap2c/Spred1	8
GO:0002053	positive regulation of mesenchymal cell proliferation	1948-03-01	26/10174	0.000237452	0.00650707	0.00550638	Foxp2/Mycn/Tbx18	3
GO:0070848	response to growth factor	1948-09-01	456/10174	0.000237525	0.00650707	0.00550638	Flrt2/Cdh3/Msx1/Tcf7l2/Sh3glb1/Peg10/Spred1/Prdm16/Grb10	9
GO:0030900	forebrain development	1948-07-01	270/10174	0.000248787	0.00666071	0.0056364	Sall3/Foxp2/Zic5/Msx1/Tcf7l2/Tfap2c/Mecom	7
GO:0014033	neural crest cell differentiation	1948-04-01	67/10174	0.000268801	0.00703661	0.00595449	Frzb/Zic5/Jag1/Zic2	4
GO:0050679	positive regulation of epithelial cell proliferation	1948-05-01	126/10174	0.00030078	0.0077026	0.00651806	Foxp2/Mycn/Cdh3/Tcf7l2/Tbx18	5
GO:0030178	negative regulation of Wnt signaling pathway	1948-05-01	128/10174	0.00032355	0.00794045	0.00671933	Frzb/Tcf7l2/Tbx18/Nxn/Grb10	5
GO:0048839	inner ear development	1948-05-01	128/10174	0.00032355	0.00794045	0.00671933	Frzb/Jag1/Mycn/Msx1/Tbx18	5
GO:0030512	negative regulation of transforming growth factor beta receptor signaling pathway	1948-04-01	71/10174	0.000336075	0.00807952	0.00683701	Cdh3/Peg10/Spred1/Prdm16	4
GO:0061448	connective tissue development	1948-06-01	202/10174	0.000348356	0.00820727	0.00694512	Hoxa11/Frzb/Ebf2/Mycn/Msx1/Hoxc4	6
GO:0050673	epithelial cell proliferation	1948-07-01	290/10174	0.000384174	0.00887366	0.00750903	Foxp2/Jag1/Mycn/Cdh3/Tcf7l2/Tfap2c/Tbx18	7
GO:0010464	regulation of mesenchymal cell proliferation	1948-03-01	34/10174	0.00053222	0.0120568	0.0102027	Foxp2/Mycn/Tbx18	3
GO:0050873	brown fat cell differentiation	1948-03-01	35/10174	0.000580192	0.0128956	0.0109125	Ebf2/Prdm16/Mecom	3
GO:0051216	cartilage development	1948-05-01	150/10174	0.000669599	0.0146072	0.0123608	Hoxa11/Frzb/Mycn/Msx1/Hoxc4	5
GO:0043583	ear development	1948-05-01	151/10174	0.000690099	0.0147807	0.0125076	Frzb/Jag1/Mycn/Msx1/Tbx18	5
GO:0072001	renal system development	1948-06-01	231/10174	0.000709571	0.0149263	0.0126309	Hoxa11/Jag1/Odc1/Kif26b/Tbx18/Mecom	6
GO:0030111	regulation of Wnt signaling pathway	1948-06-01	240/10174	0.000866545	0.0177948	0.0150582	Frzb/Cdh3/Tcf7l2/Tbx18/Nxn/Grb10	6
GO:0045596	negative regulation of cell differentiation	1948-08-01	435/10174	0.000876143	0.0177948	0.0150582	Hoxa9/Frzb/Jag1/Mycn/Msx1/Tcf7l2/Spred1/Prdm16	8
GO:0050678	regulation of epithelial cell proliferation	1948-06-01	243/10174	0.000924436	0.0181885	0.0153914	Foxp2/Jag1/Mycn/Cdh3/Tcf7l2/Tbx18	6
GO:0035137	hindlimb morphogenesis	1948-03-01	41/10174	0.000926409	0.0181885	0.0153914	Sall3/Msx1/Mecom	3
GO:0007420	brain development	1948-08-01	453/10174	0.00113958	0.0218162	0.0184612	Sall3/Foxp2/Zic5/Msx1/Tcf7l2/Ugp2/Tfap2c/Mecom	8
GO:0040034	regulation of development, heterochronic	1948-02-01	11/10174	0.00116674	0.0218162	0.0184612	Jag1/Msx1	2
GO:0090336	positive regulation of brown fat cell differentiation	1948-02-01	11/10174	0.00116674	0.0218162	0.0184612	Prdm16/Mecom	2
GO:0045600	positive regulation of fat cell differentiation	1948-03-01	46/10174	0.00129761	0.0238311	0.0201662	Frzb/Prdm16/Mecom	3
GO:0017015	regulation of transforming growth factor beta receptor signaling pathway	1948-04-01	102/10174	0.00132089	0.0238311	0.0201662	Cdh3/Peg10/Spred1/Prdm16	4
GO:1903844	regulation of cellular response to transforming growth factor beta stimulus	1948-04-01	103/10174	0.00136953	0.0238311	0.0201662	Cdh3/Peg10/Spred1/Prdm16	4
GO:0005977	glycogen metabolic process	1948-03-01	47/10174	0.00138151	0.0238311	0.0201662	Tcf7l2/Ugp2/Grb10	3
GO:0000727	double-strand break repair via break-induced replication	1948-02-01	12/10174	0.00139588	0.0238311	0.0201662	Mcm4/Cdc45	2
GO:0072189	ureter development	1948-02-01	12/10174	0.00139588	0.0238311	0.0201662	Tbx18/Mecom	2
GO:0044042	glucan metabolic process	1948-03-01	48/10174	0.00146875	0.024717	0.0209159	Tcf7l2/Ugp2/Grb10	3
GO:0006112	energy reserve metabolic process	1948-03-01	50/10174	0.00165345	0.0273401	0.0231356	Tcf7l2/Ugp2/Grb10	3
GO:0090596	sensory organ morphogenesis	1948-05-01	184/10174	0.00167104	0.0273401	0.0231356	Cyp26b1/Frzb/Jag1/Msx1/Tbx18	5
GO:0120162	positive regulation of cold-induced thermogenesis	1948-03-01	51/10174	0.001751	0.0282559	0.0239106	Ebf2/Prdm16/Grb10	3
GO:0060562	epithelial tube morphogenesis	1948-06-01	276/10174	0.00177861	0.0283136	0.0239594	Hoxa11/Zic5/Mycn/Kif26b/Tfap2c/Zic2	6
GO:0001708	cell fate specification	1948-03-01	52/10174	0.00185208	0.0290901	0.0246165	Hoxa11/Tbx18/Tbx15	3
GO:0008544	epidermis development	1948-05-01	195/10174	0.00215598	0.0332371	0.0281257	Cyp26b1/Jag1/Mycn/Cdh3/Tfap2c	5
GO:0043586	tongue development	1948-02-01	15/10174	0.00220076	0.0332371	0.0281257	Cyp26b1/Prdm16	2
GO:1902969	mitotic DNA replication	1948-02-01	15/10174	0.00220076	0.0332371	0.0281257	Mcm4/Cdc45	2
GO:0072080	nephron tubule development	1948-03-01	57/10174	0.00241202	0.0359665	0.0304355	Hoxa11/Jag1/Kif26b	3
GO:0001709	cell fate determination	1948-02-01	16/10174	0.0025076	0.0368701	0.0312001	Cyp26b1/Ebf2	2
GO:0035019	somatic stem cell population maintenance	1948-03-01	58/10174	0.00253521	0.0368701	0.0312001	Tcf7l2/Tfap2c/Prdm16	3
GO:0030216	keratinocyte differentiation	1948-03-01	59/10174	0.00266224	0.0382453	0.0323638	Cyp26b1/Cdh3/Tfap2c	3
GO:0090103	cochlea morphogenesis	1948-02-01	17/10174	0.00283341	0.0396997	0.0335945	Frzb/Tbx18	2
GO:0090335	regulation of brown fat cell differentiation	1948-02-01	17/10174	0.00283341	0.0396997	0.0335945	Prdm16/Mecom	2
GO:0001837	epithelial to mesenchymal transition	1948-04-01	126/10174	0.00286458	0.0396997	0.0335945	Jag1/Msx1/Tcf7l2/Spred1	4
GO:0042733	embryonic digit morphogenesis	1948-03-01	61/10174	0.00292794	0.040106	0.0339383	Hoxa11/Mycn/Msx1	3
GO:0005976	polysaccharide metabolic process	1948-03-01	62/10174	0.0030667	0.0415238	0.0351381	Tcf7l2/Ugp2/Grb10	3
GO:0061326	renal tubule development	1948-03-01	63/10174	0.00320944	0.0429628	0.0363558	Hoxa11/Jag1/Kif26b	3
GO:1901796	regulation of signal transduction by p53 class mediator	1948-03-01	65/10174	0.00350704	0.0463511	0.039223	Msx1/Sh3glb1/Spred1	3
GO:0006268	DNA unwinding involved in DNA replication	1948-02-01	19/10174	0.00354125	0.0463511	0.039223	Mcm4/Cdc45	2
GO:0007338	single fertilization	1948-03-01	66/10174	0.00366196	0.0468891	0.0396783	Hoxa11/Hoxa9/Hoxa10	3
GO:0072009	nephron epithelium development	1948-03-01	66/10174	0.00366196	0.0468891	0.0396783	Hoxa11/Jag1/Kif26b	3
GO:0016055	Wnt signaling pathway	1948-06-01	321/10174	0.00378158	0.0479	0.0405337	Frzb/Cdh3/Tcf7l2/Tbx18/Nxn/Grb10	6
GO:0198738	cell-cell signaling by wnt	1948-06-01	322/10174	0.00383974	0.0481193	0.0407193	Frzb/Cdh3/Tcf7l2/Tbx18/Nxn/Grb10	6

### Sheet: PA
ID	Description	GeneRatio	BgRatio	pvalue	p.adjust	qvalue	geneID	Count
GO:0030178	negative regulation of Wnt signaling pathway	1949-07-01	139/11079	2.32726e-06	0.00343038	0.00315527	Trabd2b/Mllt3/Pfdn5/Lrp4/Nfatc4/G3bp1/Mdk	7
GO:0051961	negative regulation of nervous system development	1949-06-01	132/11079	2.34465e-05	0.0172801	0.0158943	Id1/Lrp4/Bcl11a/Prtg/Robo1/Nfatc4	6
GO:0033599	regulation of mammary gland epithelial cell proliferation	1949-03-01	16/11079	4.37261e-05	0.0214841	0.0197611	Robo1/Gpx1/Phb2	3
GO:0090090	negative regulation of canonical Wnt signaling pathway	1949-05-01	111/11079	0.00012378	0.03787	0.0348329	Mllt3/Pfdn5/Lrp4/G3bp1/Mdk	5
GO:0030111	regulation of Wnt signaling pathway	1949-07-01	259/11079	0.000130603	0.03787	0.0348329	Trabd2b/Mllt3/Pfdn5/Lrp4/Nfatc4/G3bp1/Mdk	7
GO:0033598	mammary gland epithelial cell proliferation	1949-03-01	24/11079	0.000154152	0.03787	0.0348329	Robo1/Gpx1/Phb2	3
GO:0010721	negative regulation of cell development	1949-06-01	196/11079	0.000210831	0.0413549	0.0380383	Id1/Lrp4/Bcl11a/Prtg/Nfatc4/Mdk	6
GO:0050768	negative regulation of neurogenesis	1949-05-01	126/11079	0.00022445	0.0413549	0.0380383	Id1/Lrp4/Bcl11a/Prtg/Nfatc4	5
